# Indocyanine green excitation-emission matrix characterization: excitation-dependent emission shifts and application-specific spectra

**DOI:** 10.1101/2025.08.12.667954

**Authors:** Alberto J. Ruiz, Sophie A. Lyon, Ethan P.M. LaRochelle, Kimberley S. Samkoe

## Abstract

**Significance:** Indocyanine green (ICG) is the most widely used fluorophore in fluorescence-guided surgery (FGS), yet its spectral response depends on microenvironment, with implications for system design, inter-system comparisons, and phantom development.

**Aim:** To characterize ICG with excitation–emission matrices (EEMs) in the microenvironments of dimethyl sulfoxide (DMSO), bovine serum albumin (BSA) solutions, and 3D-printed (3DP) resin, and assess excitation-dependent emission, including red-edge excitation shifts (REES) and departures from Kasha’s rule of excitation-independent emission.

**Approach:** EEMs and absorbance spectra were acquired with extracted excitation spectra, emission spectra, emission peaks, centroids, and integrated emission areas under the curve (AUCs). Concentration-dependent behavior was examined in DMSO, and albumin concentration dependence was assessed from 5–100 mg/mL. Data processing employed robust local regression to mitigate excitation scattering artifacts.

**Results:** ICG in DMSO exhibited excitation-independent emission consistent with Kasha–Vavilov behavior. In contrast, ICG in BSA solution and 3DP resin displayed excitation-dependent emission with pronounced REES and additional non-linear departures from Kasha’s rule. To our knowledge, this represents the first documentation of REES and broader anti-Kasha effects for ICG or any FGS fluorophore. Within the excitation range most relevant to ICG-FGS (∼760–805 nm), emission spectra of the BSA solution and 3DP resin overlapped closely, with similar AUC-based comparisons, suggesting that ICG in 3DP resin can serve as a suitable surrogate reference for albumin-bound ICG.

**Conclusions:** The EEM characterization shows that excitation-dependent behavior is a defining feature of ICG in biologically relevant environments, demonstrating that emission cannot be assumed to follow classical Kasha–Vavilov behavior. Reliable comparisons and imaging system design therefore require spectra acquired at defined excitation wavelengths with AUC integration within the emission detection band. Excitation-specific spectra from EEMs establish a consistent framework for inter-system comparisons and phantom standards, while the resulting datasets provide a practical reference for addressing excitation-dependent behavior in ICG sensing applications.
