## Supplementary material for "Indocyanine green excitation-emission matrix characterization: excitation-dependent emission shifts and application-specific spectra": Loess Python Function: RECORD

loess-2.1.2.dist-info/INSTALLER	sha256=zuuue4knoyJ-UwPPXg8fezS7VCrXJQrAP7zeNuwvFQg	4
loess-2.1.2.dist-info/METADATA	sha256=6lYtKYmktW6LCvcETgUQQ-e2VhR6mp6M579GLU5JXVY	12203
loess-2.1.2.dist-info/RECORD
loess-2.1.2.dist-info/REQUESTED	sha256=47DEQpj8HBSa-_TImW-5JCeuQeRkm5NMpJWZG3hSuFU	0
loess-2.1.2.dist-info/WHEEL	sha256=2wepM1nk4DS4eFpYrW1TTqPcoGNfHhhO_i5m4cOimbo	92
loess-2.1.2.dist-info/top_level.txt	sha256=zHemDmWeCnvVTDLuaOhI5De79GNClSbQs53jTQbjIBI	6
loess-2.1.2.dist-info/zip-safe	sha256=frcCV1k9oG9oKj3dpUqdJg1PxRT2RSN_XKdLCPjaYaY	2
loess/CHANGELOG.rst	sha256=SOysyUWzuJnz8TnCQfuvpS93qxzMjiEqmUNNofZHSYM	1838
loess/LICENSE.txt	sha256=mTXrzlv-qsTZ1R6VxU_Je4p21RvHoER9l_Q9Bqt5GV8	442
loess/README.rst	sha256=OYXHRVjU9vOsLxFNnM9tjRN2wp6aXmW-DORvuUZdk0I	2898
loess/__init__.py	sha256=ByWE4qw8r36fv4OeLSjIm5p0j96GhZ__fEvMV0EfSWA	23
loess/__pycache__/__init__.cpython-311.pyc
loess/__pycache__/loess_1d.cpython-311.pyc
loess/__pycache__/loess_2d.cpython-311.pyc
loess/examples/__init__.py	sha256=77O9eqP2EaWMNejGjPJCahtv6vLkbtVj0hG4FT4V0fA	36
loess/examples/__pycache__/__init__.cpython-311.pyc
loess/examples/__pycache__/loess_1d_example.cpython-311.pyc
loess/examples/__pycache__/loess_2d_example.cpython-311.pyc
loess/examples/loess_1d_example.py	sha256=0sB7-ytjJhYdsFT7D0gKjb7VzAmNTPG7IXuX_IJ1dXg	2557
loess/examples/loess_2d_example.py	sha256=-nQuSoOYYdAp6cwKCZB3WvOU3n_fixDaSHPIKUWOLsk	1988
loess/loess_1d.py	sha256=WTFmuOGyI5QpmgEyeSiVdTtgctjtUHI9YUW6XaXRVDk	10956
loess/loess_2d.py	sha256=3uaxGj8l5HbqB8Z02zd03zRCVjTjAXYN-o_qR3dY8cA	12134
